# Kernel-based genetic association analysis for microbiome phenotypes identifies host genetic drivers of beta-diversity

**DOI:** 10.1101/2021.10.15.464608

**Authors:** Hongjiao Liu, Wodan Ling, Xing Hua, Jee-Young Moon, Jessica S. Williams-Nguyen, Xiang Zhan, Anna M. Plantinga, Ni Zhao, Angela Zhang, Rob Knight, Qibin Qi, Robert D. Burk, Robert C. Kaplan, Michael C. Wu

**Affiliations:** Department of Biostatistics, University of Washington, Seattle, WA; Public Heath Sciences Division, Fred Hutchinson Cancer Research Center, Seattle, WA; Department of Epidemiology and Population Health, Albert Einstein College of Medicine, New York, NY; Department of Biostatistics and Beijing International Center for Mathematical Research, Peking University, Beijing, China; Department of Mathematics and Statistics, Williams College, Williamstown, MA; Department of Biostatistics, Johns Hopkins University, Baltimore, MD; Department of Pediatrics, University of California, San Diego, La Jolla, CA

## Abstract

Understanding human genetic influences on the gut microbiota helps elucidate the mechanisms by which genetics affects health outcomes. We propose a novel approach, the covariate-adjusted kernel RV (KRV) framework, to map genetic variants associated with microbiome beta-diversity, which focuses on overall shifts in the microbiota. The proposed KRV framework improves statistical power by capturing intrinsic structure within the genetic and microbiome data while reducing the multiple-testing burden. We apply the covariate-adjusted KRV test to the Hispanic Community Health Study/Study of Latinos in a genome-wide association analysis (first gene-level, then variant-level) for microbiome beta-diversity. We have identified an immunity-related gene, *IL23R*, reported in previous association studies and discovered 3 other novel genes, 2 of which are involved in immune functions or autoimmune disorders. Our findings highlight the value of the KRV as a powerful microbiome GWAS approach and support an important role of immunity-related genes in shaping the gut microbiome composition.
