## Supplementary Tables S2-S3 for "Kernel-based genetic association analysis for microbiome phenotypes identifies host genetic drivers of beta-diversity"

### Sheet: Legend
Supplementary Table	Description
Table S2	Significant variants identified from the second-stage (variant-level) of the HCHS/SOL data, using the PC-adjusted KRV.
Table S3	Replication of previously reported genes associated with microbiome beta-diversity in the PC-adjusted KRV analysis of the HCHS/SOL data.

### Sheet: Table S2
Table S2: Significant variants identified from the second-stage (variant-level) of the HCHS/SOL data, using the PC-adjusted KRV.
Gene	Chr:Position (GRCh37)	rsID	Allele 1 / Allele 2	P-value
IL23R-C1orf141	1:67605134	rs10789224	T/C	7.66933e-05
IL23R-C1orf141	1:67606139	rs1158199	T/C	3.73833e-06
IL23R-C1orf141	1:67607082	rs9729046	C/G	8.9513e-06
IL23R-C1orf141	1:67607135	rs736197	G/T	8.9513e-06
IL23R-C1orf141	1:67609347	rs963427	A/G	1.58975e-05
IL23R-C1orf141	1:67609446	rs7539795	A/G	6.71854e-06
IL23R-C1orf141	1:67610639	rs7520667	C/A	3.73833e-06
IL23R-C1orf141	1:67610967	rs4655682	C/T	8.9513e-06
IL23R-C1orf141	1:67611613	rs4655683	G/A	1.83138e-06
IL23R-C1orf141	1:67611772	rs4655684	C/T	8.9513e-06
IL23R-C1orf141	1:67611799	rs6588245	C/T	3.73833e-06
IL23R-C1orf141	1:67612216	rs6588246	T/C	6.71854e-06
IL23R-C1orf141	1:67613932	rs11209004	G/A	6.49778e-05
IL23R-C1orf141	1:67616170	rs1812491	G/A	1.19567e-05
IL23R-C1orf141	1:67617346	rs2902439	G/C	5.20347e-06
IL23R-C1orf141	1:67617594	rs12079083	C/G	8.0291e-07
IL23R-C1orf141	1:67617756	rs2863204	A/G	2.53068e-06
IL23R-C1orf141	1:67619259	rs11209006	T/G	8.0291e-07
IL23R-C1orf141	1:67619345	rs11209007	C/G	8.0291e-07
IL23R-C1orf141	1:67619456	rs34129656	CT/C	6.655e-07
IL23R-C1orf141	1:67620144	rs4655685	T/G	1.19567e-05
IL23R-C1orf141	1:67620924	rs10889658	C/G	1.0404e-05
IL23R-C1orf141	1:67622192	rs2180295	G/T	7.64083e-07
IL23R-C1orf141	1:67622814	rs12755265	G/A	7.64083e-07
IL23R-C1orf141	1:67623728	rs10789226	A/G	4.84673e-07
IL23R-C1orf141	1:67624304	rs12043240	C/T	9.89924e-06
IL23R-C1orf141	1:67625309	rs10889661	T/A	1.04509e-05
IL23R-C1orf141	1:67627260	rs12041056	C/T	1.07124e-05
IL23R-C1orf141	1:67627292	rs143977358	C/CTA	6.93479e-06
IL23R-C1orf141	1:67627620	rs12030867	T/C	1.7886e-05
IL23R-C1orf141	1:67628935	rs2863207	T/C	3.52392e-06
IL23R-C1orf141	1:67629469	rs4655524	G/A	3.02039e-06
IL23R-C1orf141	1:67631262	rs6682925	C/T	7.15824e-06
IL23R-C1orf141	1:67631262	rs6682925	T/C	7.15824e-06
IL23R-C1orf141	1:67631262	rs6682925	T/C	7.15824e-06
IL23R-C1orf141	1:67631333	rs6683039	C/T	7.15824e-06
IL23R-C1orf141	1:67631333	rs6683039	T/C	7.15824e-06
IL23R-C1orf141	1:67631423	rs11465753	T/C	1.7886e-05
IL23R-C1orf141	1:67631431	rs11465754	A/G	3.02039e-06
IL23R-C1orf141	1:67633812	rs1884444	G/T	2.4635e-06
IL23R-C1orf141	1:67634591	rs2015501	C/T	2.51091e-06
IL23R-C1orf141	1:67635475	rs10889664	C/T	1.71815e-05
IL23R-C1orf141	1:67635950	rs2295359	G/A	3.48069e-05
IL23R-C1orf141	1:67638291	rs6671221	T/C	7.37916e-06
IL23R-C1orf141	1:67642223	rs7532161	A/G	1.47546e-05
IL23R-C1orf141	1:67642223	rs7532161	G/A	1.24034e-05
IL23R-C1orf141	1:67642460	rs7554898	C/A	3.63964e-06
IL23R-C1orf141	1:67644173	rs6660812	G/C	2.11467e-05
IL23R-C1orf141	1:67646270	rs188233289	T/C	6.64417e-05
IL23R-C1orf141	1:67646707	rs141396946	C/T	6.64417e-05
IL23R-C1orf141	1:67648294	rs11465788	C/T	2.97487e-06
IL23R-C1orf141	1:67649196	rs7532009	C/T	6.64417e-05
IL23R-C1orf141	1:67649905	rs4655525	G/A	6.64417e-05
IL23R-C1orf141	1:67649946	rs4655687	C/T	6.64417e-05
IL23R-C1orf141	1:67652012	rs56920441	A/G	8.08725e-05
IL23R-C1orf141	1:67652984	rs6588248	T/G	3.69988e-06
IL23R-C1orf141	1:67654110	rs1321157	A/G	1.34783e-06
IL23R-C1orf141	1:67655895	rs6664119	C/T	9.70683e-06
IL23R-C1orf141	1:67656115	NA	G/GA	2.54531e-05
IL23R-C1orf141	1:67656128	rs56249144	C/CA	2.54531e-05
IL23R-C1orf141	1:67656286	rs11209013	A/G	9.70683e-06
IL23R-C1orf141	1:67657652	rs35666001	TA/T	3.38483e-05
IL23R-C1orf141	1:67661041	rs6656929	A/T	8.9089e-06
IL23R-C1orf141	1:67662622	rs10489630	A/C	1.90347e-05
IL23R-C1orf141	1:67664154	rs714512	T/G	4.7082e-05
IL23R-C1orf141	1:67664963	rs1569922	C/T	6.20447e-05
IL23R-C1orf141	1:67666235	rs11209017	A/T	8.62043e-05
IL23R-C1orf141	1:67667291	rs11209018	G/A	7.54355e-06
IL23R-C1orf141	1:67668970	rs6588249	C/T	3.23489e-05
IL23R-C1orf141	1:67670213	rs1004819	G/A	2.58821e-05
IL23R-C1orf141	1:67670755	rs12564022	C/T	2.98029e-05
IL23R-C1orf141	1:67673121	rs7542066	C/T	6.43976e-05
ZFR	5:32345065	rs60956190	A/AC	3.87518e-07
ZFR	5:32345130	rs35197450	G/A	5.39366e-06
ZFR	5:32345799	rs6450900	A/C	3.16946e-07
ZFR	5:32345952	rs35033486	G/A	3.30117e-06
ZFR	5:32346226	rs57089455	G/GT	0.000102267
ZFR	5:32346300	rs35091406	G/GT	2.89627e-06
ZFR	5:32347117	rs6886041	G/A	1.10748e-06
ZFR	5:32348038	rs2113093	A/T	1.86604e-10
ZFR	5:32349384	rs11948580	C/A	4.96152e-06
ZFR	5:32349641	rs11948653	C/T	8.44615e-07
ZFR	5:32350244	rs2910922	G/A	2.60556e-09
ZFR	5:32350383	rs2910923	G/T	3.30723e-05
ZFR	5:32350977	rs2910924	C/T	1.17733e-05
ZFR	5:32351928	rs35175134	T/A	4.91528e-06
ZFR	5:32352338	rs13172839	G/A	4.24e-06
ZFR	5:32352745	rs13173184	C/T	2.97468e-06
ZFR	5:32352840	rs2032889	C/T	3.55081e-05
ZFR	5:32358882	rs2963990	A/C	1.58646e-09
ZFR	5:32359051	rs2330956	G/A	2.97468e-06
ZFR	5:32359460	rs2330955	T/C	2.97468e-06
ZFR	5:32359975	rs13186757	G/C	1.05757e-05
ZFR	5:32360026	rs2963988	G/T	6.43921e-09
ZFR	5:32360949	rs34896288	C/T	4.68328e-07
ZFR	5:32364657	rs10941003	C/T	2.72899e-05
ZFR	5:32366533	rs9654389	T/C	1.58585e-05
ZFR	5:32366738	rs17527362	A/G	1.00828e-06
ZFR	5:32366738	rs17527362	G/A	9.44135e-07
ZFR	5:32366832	rs11952984	A/T	6.19826e-06
ZFR	5:32371009	rs17436575	C/T	1.08754e-06
ZFR	5:32371233	rs10075910	C/T	6.32302e-10
ZFR	5:32371778	rs714932	G/A	1.63475e-06
ZFR	5:32372909	rs9292460	C/G	9.91938e-09
ZFR	5:32375832	rs12514938	C/T	1.49408e-05
ZFR	5:32376438	rs2910927	C/T	1.96374e-05
ZFR	5:32377241	rs62360820	A/G	1.99927e-09
ZFR	5:32377320	NA	TTCTC/TTCTCTC	6.60589e-08
ZFR	5:32378785	rs2161604	C/T	4.41802e-05
ZFR	5:32378785	rs2161604	T/C	4.60303e-05
ZFR	5:32378882	rs62360821	C/T	2.55827e-06
ZFR	5:32378971	rs3833640	T/TA	2.51382e-07
ZFR	5:32384569	rs3811975	C/G	9.34365e-07
ZFR	5:32385865	rs7718350	G/A	6.99357e-05
ZFR	5:32385870	rs7718355	G/A	6.99357e-05
ZFR	5:32387987	rs2910928	A/T	4.29183e-05
ZFR	5:32388471	rs889318	T/C	2.75578e-09
ZFR	5:32388485	rs3811972	G/C	6.79995e-07
ZFR	5:32392392	rs10717242	TA/T	6.07353e-05
ZFR	5:32394915	rs2910931	T/A	1.45728e-09
ZFR	5:32398002	rs6876296	C/T	3.81567e-05
ZFR	5:32398033	rs6876710	G/A	7.31854e-05
ZFR	5:32398647	rs2910882	G/C	6.29672e-09
ZFR	5:32400266	rs1051489	A/G	5.33986e-06
ZFR	5:32400705	rs10941004	G/A	5.29295e-06
ZFR	5:32400837	rs10941005	C/T	7.31271e-07
ZFR	5:32402676	rs4867439	A/G	2.03287e-09
ZFR	5:32405752	rs12520052	A/G	6.29672e-09
ZFR	5:32407399	rs4867441	G/C	4.68706e-09
ZFR	5:32408802	rs10520994	T/C	5.33986e-06
ZFR	5:32408802	rs10520994	C/T	6.11127e-06
ZFR	5:32410183	rs1469105	G/C	4.68706e-09
ZFR	5:32410712	rs375000423	C/CA	7.86337e-09
ZFR	5:32411513	rs1833913	G/T	2.46795e-05
ZFR	5:32411675	rs62361570	C/T	7.31271e-07
ZFR	5:32412535	rs34085561	T/C	5.33986e-06
ZFR	5:32413297	rs11409467	C/CA	2.50594e-06
ZFR	5:32414555	rs11956648	T/C	5.33986e-06
ZFR	5:32415650	rs11957618	T/C	8.65822e-07
ZFR	5:32415650	rs11957618	C/T	7.31271e-07
ZFR	5:32415650	rs11957618	C/T	5.2955e-07
ZFR	5:32415791	rs11954183	G/T	7.11801e-06
ZFR	5:32416022	rs78870106	CG/C	5.19283e-05
ZFR	5:32416078	rs34673714	T/TC	6.36045e-09
ZFR	5:32416634	rs2963985	G/A	3.63609e-05
ZFR	5:32418628	rs2331007	T/C	6.07161e-06
ZFR	5:32418628	rs2331007	C/T	6.92743e-06
ZFR	5:32419849	rs324428	T/C	1.95729e-05
ZFR	5:32420416	rs71629078	T/A	1.02541e-06
ZFR	5:32421202	rs10461911	A/G	5.33986e-06
ZFR	5:32421850	rs324433	C/A	7.2676e-09
ZFR	5:32421913	rs186559	T/C	2.10854e-05
ZFR	5:32424497	rs324431	G/A	4.64775e-05
ZFR	5:32425822	rs1812212	G/A	2.36703e-05
ZFR	5:32426029	rs931941	T/C	5.33986e-06
ZFR	5:32427587	rs450816	A/G	2.48223e-05
ZFR	5:32427830	rs2548730	C/T	1.66745e-05
ZFR	5:32427830	rs2548730	T/C	1.26197e-05
ZFR	5:32428710	rs582495	T/C	1.26197e-05
ZFR	5:32428710	rs582495	C/T	1.26197e-05
ZFR	5:32429252	rs10461912	G/A	4.6103e-06
ZFR	5:32429355	rs10461913	C/T	1.00937e-06
ZFR	5:32430458	rs4296817	T/C	5.33986e-06
ZFR	5:32431375	rs430522	C/T	4.30289e-05
ZFR	5:32431375	rs430522	T/C	5.06905e-05
ZFR	5:32432936	rs13171708	T/G	4.6103e-06
ZFR	5:32433329	rs13190134	A/C	6.92743e-06
ZFR	5:32434230	rs648600	G/A	4.64775e-05
ZFR	5:32434445	rs71629079	C/T	4.6103e-06
ZFR	5:32434454	rs71629080	T/C	6.07161e-06
ZFR	5:32434553	rs367614	T/A	6.29672e-09
ZFR	5:32434827	rs2548732	T/C	3.51833e-05
ZFR	5:32434827	rs2548732	C/T	2.72994e-05
ZFR	5:32436229	rs324429	G/C	3.29447e-05
ZFR	5:32437870	rs2019106	C/T	8.65978e-07
ZFR	5:32439028	rs13155643	C/T	1.00937e-06
ZFR	5:32439028	rs13155643	T/C	2.951e-06
ZFR	5:32439028	rs13155643	T/C	2.12483e-06
ZFR	5:32439324	rs641221	A/G	2.32471e-05
ZFR	5:32441624	rs35684379	G/GA	6.5145e-05
ZFR	5:32441909	rs13171366	A/T	1.25325e-05
ZFR	5:32442059	rs35866465	C/CA	1.22296e-08
ZFR	5:32444163	rs375370062	AGGCGG/A	5.54615e-05
ZFR	5:32444199	rs2922295	C/G	9.94031e-05
ZFR	5:32444286	rs183443	A/G	2.43285e-05
ZFR	5:32454038	rs324446	T/C	2.78695e-05
MTMR12	5:32219704	NA	A/AT	1.0737e-06
MTMR12	5:32225198	rs11952392	A/G	1.63542e-06
MTMR12	5:32225682	rs55761222	C/T	1.81703e-06
MTMR12	5:32226951	rs1873923	C/T	6.93848e-08
MTMR12	5:32228713	rs4031030	T/TCA	1.09573e-05
MTMR12	5:32231832	rs11959760	C/T	1.81703e-06
MTMR12	5:32232433	rs55808406	G/A	1.49251e-06
MTMR12	5:32233573	rs376840140	CACACAA/C	6.8352e-06
MTMR12	5:32233579	rs13155981	A/C	4.1144e-07
MTMR12	5:32235493	rs61241561	C/T	4.39076e-07
MTMR12	5:32235788	rs11950388	C/T	2.9032e-06
MTMR12	5:32235788	rs11950388	T/C	3.90511e-06
MTMR12	5:32235846	rs11950407	C/T	1.813e-06
MTMR12	5:32237525	rs11952201	G/A	1.42881e-07
MTMR12	5:32237525	rs11952201	A/G	1.42881e-07
MTMR12	5:32237623	rs146753549	C/CT	2.89207e-06
MTMR12	5:32240831	rs62361330	C/T	2.09301e-05
MTMR12	5:32244911	rs55850747	A/C	1.42474e-07
MTMR12	5:32245602	rs59953683	T/C	1.42881e-07
MTMR12	5:32245942	rs67000390	A/C	4.60966e-06
MTMR12	5:32247047	rs4410651	T/C	1.42474e-07
MTMR12	5:32247047	rs4410651	C/T	1.5644e-07
MTMR12	5:32247842	rs56257952	G/A	1.81703e-06
MTMR12	5:32248077	rs11960898	C/T	1.81703e-06
MTMR12	5:32248077	rs11960898	T/C	1.81703e-06
MTMR12	5:32248553	rs72152630	G/GTTTT	2.32028e-07
MTMR12	5:32250879	rs2047069	C/T	7.31163e-07
MTMR12	5:32250879	rs2047069	T/C	6.54216e-07
MTMR12	5:32251842	rs6875215	A/G	7.11351e-08
MTMR12	5:32251842	rs6875215	G/A	8.02255e-08
MTMR12	5:32252395	rs1123329	A/G	6.51694e-07
MTMR12	5:32253898	rs60743456	T/A	1.38696e-06
MTMR12	5:32253958	rs57798520	G/A	6.32003e-06
MTMR12	5:32254088	rs7718219	T/C	1.099e-07
MTMR12	5:32254230	rs4626351	C/T	1.42474e-07
MTMR12	5:32254230	rs4626351	T/C	1.5644e-07
MTMR12	5:32254694	rs111264916	C/CTCACACCTGTAA	1.06305e-06
MTMR12	5:32256910	rs2047068	T/C	2.86217e-05
MTMR12	5:32257600	rs62361351	G/A	1.30252e-05
MTMR12	5:32257663	rs58434466	C/T	7.27839e-07
MTMR12	5:32257789	rs62361352	C/T	1.25796e-05
MTMR12	5:32258482	rs4507504	G/A	5.28861e-06
MTMR12	5:32259504	rs4562053	T/C	1.30252e-05
MTMR12	5:32259504	rs4562053	C/T	1.72242e-05
MTMR12	5:32260183	rs10520992	C/T	3.26729e-05
MTMR12	5:32260849	rs57259374	A/G	2.8997e-06
MTMR12	5:32263099	rs61418287	G/T	5.27824e-07
MTMR12	5:32265908	rs11959553	C/T	4.65437e-07
MTMR12	5:32265908	rs11959553	T/C	6.11641e-07
MTMR12	5:32268614	rs72294899	T/TA	6.1696e-06
MTMR12	5:32270649	rs56306930	A/C	5.90555e-08
MTMR12	5:32270747	rs59928961	C/G	5.90555e-08
MTMR12	5:32272899	rs60707526	C/T	5.90555e-08
MTMR12	5:32273114	rs11948227	G/A	7.86701e-07
MTMR12	5:32273836	rs4505967	A/G	5.90555e-08
MTMR12	5:32273836	rs4505967	G/A	8.02255e-08
MTMR12	5:32274404	rs56215869	G/C	4.87738e-06
MTMR12	5:32274485	rs56270170	G/A	7.86701e-07
MTMR12	5:32274766	rs7705548	T/C	5.90555e-08
MTMR12	5:32274766	rs7705548	C/T	7.44673e-08
MTMR12	5:32275016	rs55790566	T/C	9.17017e-08
MTMR12	5:32276296	rs2068208	G/A	4.29763e-08
MTMR12	5:32276634	rs57425852	T/C	8.60403e-07
MTMR12	5:32280495	rs57557794	T/A	5.2827e-05
MTMR12	5:32280846	rs61219219	T/G	2.32272e-05
MTMR12	5:32280962	rs60649342	T/C	5.39395e-05
MTMR12	5:32282047	rs16889557	C/T	5.2827e-05
MTMR12	5:32284311	rs7729980	T/C	2.52458e-08
MTMR12	5:32284527	rs10520993	A/G	1.5029e-05
MTMR12	5:32284784	rs3884509	T/C	4.6818e-07
MTMR12	5:32285463	rs200426630	CA/C	1.21445e-06
MTMR12	5:32286948	rs11959574	T/C	1.35777e-07
MTMR12	5:32287985	rs62363268	G/A	1.35777e-07
MTMR12	5:32289550	rs55842986	G/A	3.2926e-06
MTMR12	5:32289972	rs56413023	G/A	4.05601e-07
MTMR12	5:32291081	rs4307102	C/A	1.35777e-07
MTMR12	5:32291344	rs62363271	C/T	5.04563e-05
MTMR12	5:32291963	rs55790738	A/C	3.2926e-06
MTMR12	5:32292769	rs56816393	A/G	1.63258e-05
MTMR12	5:32292865	rs80124374	GAA/G	1.41598e-07
MTMR12	5:32293091	rs60744736	T/C	3.2926e-06
MTMR12	5:32293891	rs4075637	G/C	1.12215e-07
MTMR12	5:32293980	rs4075638	G/A	1.35777e-07
MTMR12	5:32293980	rs4075638	A/G	1.29543e-07
MTMR12	5:32293980	rs4075638	A/G	1.35874e-07
MTMR12	5:32294445	rs56206837	A/G	1.35777e-07
MTMR12	5:32295574	rs4867424	C/T	4.56416e-05
MTMR12	5:32296318	rs56227241	T/A	4.4705e-06
MTMR12	5:32297657	rs61395255	GTT/G	3.88333e-07
MTMR12	5:32300477	rs2963958	T/C	6.3737e-05
MTMR12	5:32300477	rs2963958	C/T	5.13093e-05
MTMR12	5:32300762	rs2963959	T/C	2.83212e-08
MTMR12	5:32300764	rs2910905	A/T	3.41982e-06
MTMR12	5:32301076	rs2910907	A/G	1.86039e-05
MTMR12	5:32301155	rs2963960	G/A	2.01109e-05
MTMR12	5:32302939	rs2963961	T/C	5.04563e-05
MTMR12	5:32302939	rs2963961	C/T	5.13093e-05
MTMR12	5:32304325	rs2910926	C/T	2.01109e-05
MTMR12	5:32305923	rs2877263	T/C	4.05601e-07
MTMR12	5:32308706	rs2910884	T/C	2.628e-05
MTMR12	5:32308767	rs2910885	C/T	2.01109e-05
MTMR12	5:32308868	rs2910886	G/A	2.01109e-05
MTMR12	5:32309191	rs56229416	T/TG	8.72259e-08
MTMR12	5:32309957	rs7716300	G/A	2.44074e-05
MTMR12	5:32309965	rs7715899	A/T	2.44074e-05
MTMR12	5:32311131	rs2052561	C/T	2.64219e-05
MTMR12	5:32311282	rs2052562	A/G	1.41641e-05
MTMR12	5:32311503	rs2052563	C/T	9.99025e-06
MTMR12	5:32311503	rs2052563	T/C	5.51922e-06
MTMR12	5:32313794	rs2910897	T/A	4.60784e-06
MTMR12	5:32315514	rs149347126	AACAC/A	8.11866e-06
MTMR12	5:32316145	rs2910898	A/G	4.60784e-06
MTMR12	5:32317439	rs1019512	C/T	2.33393e-07
MTMR12	5:32318028	rs2963977	G/A	1.523e-06
MTMR12	5:32318716	rs2963976	G/A	4.51428e-06
MTMR12	5:32319035	rs35526002	GT/G	2.25593e-06
MTMR12	5:32319544	rs2963974	G/A	1.23322e-06
MTMR12	5:32319556	rs2963973	G/A	1.23322e-06
MTMR12	5:32319665	rs2963972	G/A	7.60431e-07
MTMR12	5:32320644	rs2081167	C/T	8.09683e-08
MTMR12	5:32320960	rs870993	G/C	9.14111e-07
MTMR12	5:32321521	rs2910900	G/A	2.78744e-07
MTMR12	5:32322713	rs140907686	G/GTC	1.11563e-07
MTMR12	5:32322811	rs2910901	C/T	1.67452e-07
MTMR12	5:32322974	rs2963971	C/T	1.12095e-07
The Bray-Curtis kernel was used for analysis of variants in the IL23R-C1orf141 region; the unweighted UniFrac kernel was used for analysis of variants in ZFR and MTMR12.
The top 5 PCs of genome-wide genetic variability were adjusted.
Significance level = 8.98e-5 for variants in the IL23R-C1orf141 region, and 1.08e-4 for variants in ZFR and MTMR12.

### Sheet: Table S3
Table S3: Replication of previously reported genes associated with microbiome beta-diversity in the PC-adjusted KRV analysis of the HCHS/SOL data.
	Information from previous studies						P-values from the HCHS/SOL study for different microbiome kernels
Gene	Study	Sample size	Chr.	Variant	Beta-diversity	P-value	Bray-Curtis	Unweighted UniFrac	Weighted UniFrac	Generalized UniFrac
ADC	Wang et al. 2016	1812	1	rs804427	Bray-Curtis	<5E-8	0.297752	0.640772	0.70026	0.517293
TRIM62	Wang et al. 2016	1812	1	rs804427	Bray-Curtis	<5E-8	0.187261	0.255188	0.611508	0.45165
AK2	Wang et al. 2016	1812	1	rs804427	Bray-Curtis	<5E-8	0.271905	0.657123	0.488238	0.382129
DMRTB1	Wang et al. 2016	1812	1	rs1288616	Bray-Curtis	<5E-8	0.637555	0.900075	0.494248	0.650404
POMC	Wang et al. 2016	1812	2	rs72853661	Bray-Curtis	<5E-8	0.309661	0.0756158	0.632828	0.354289
EFR3B	Wang et al. 2016	1812	2	rs72853661	Bray-Curtis	<5E-8	0.211518	0.328178	0.462963	0.324287
AHSA2	Wang et al. 2016	1812	2	rs7567349	Bray-Curtis	<5E-8	0.296598	0.234777	0.229797	0.172641
USP34	Wang et al. 2016	1812	2	rs7567349	Bray-Curtis	<5E-8	0.357273	0.456207	0.450455	0.398651
XPO1	Wang et al. 2016	1812	2	rs7567349	Bray-Curtis	<5E-8	0.67185	0.602414	0.928614	0.864936
KIAA1841	Wang et al. 2016	1812	2	rs7567349	Bray-Curtis	<5E-8	0.150779	0.406443	0.098508	0.0902097
MGAT5	Wang et al. 2016	1812	2	rs2010917	Bray-Curtis	<5E-8	0.957321	0.495926	0.922238	0.870241
IL1R2	Wang et al. 2016	1812	2	rs71415332	Bray-Curtis	<5E-8	0.222914	0.405724	0.0968223	0.14747
MAP4K4	Wang et al. 2016	1812	2	rs71415332	Bray-Curtis	<5E-8	0.218818	0.178453	0.349589	0.318655
FAM98A	Wang et al. 2016	1812	2	rs4670302	Bray-Curtis	<5E-8	0.319259	0.281015	0.204016	0.270856
PLSCR1	Wang et al. 2016	1812	3	rs13099587	Bray-Curtis	<5E-8	1	0.684238	0.931316	0.980165
FNDC3B	Wang et al. 2016	1812	3	rs9647379	Bray-Curtis	<5E-8	0.165691	0.767037	0.341969	0.236006
RBM5	Wang et al. 2016	1812	3	rs143050036	Bray-Curtis	<5E-8	1	0.353602	0.785483	0.762088
MST1R	Wang et al. 2016	1812	3	rs143050036	Bray-Curtis	<5E-8	0.72651	0.224134	0.528436	0.480976
CAMKV	Wang et al. 2016	1812	3	rs143050036	Bray-Curtis	<5E-8	1	0.30456	0.784124	0.76349
MON1A	Wang et al. 2016	1812	3	rs143050036	Bray-Curtis	<5E-8	0.850848	0.23412	0.5846	0.543179
RBM6	Wang et al. 2016	1812	3	rs143050036	Bray-Curtis	<5E-8	1	0.272382	0.685695	0.662877
SEMA3F	Wang et al. 2016	1812	3	rs143050036	Bray-Curtis	<5E-8	0.468384	0.256148	0.694883	0.532561
BANK1	Wang et al. 2016	1812	4	rs60500975	Bray-Curtis	<5E-8	0.298314	0.017106	0.0455658	0.0686081
PRKAG2	Wang et al. 2016	1812	7	rs35148810	Bray-Curtis	<5E-8	0.581581	0.5332	0.797089	0.738914
LHFPL3	Wang et al. 2016	1812	7	rs12705241	Bray-Curtis	<5E-8	0.669989	0.869715	0.904319	0.766011
CSMD1	Wang et al. 2016	1812	8	rs13260600	Bray-Curtis	<5E-8	0.454451	0.0677501	0.0507106	0.132164
LPL	Wang et al. 2016	1812	8	rs138022915	Bray-Curtis	<5E-8	0.529959	0.843489	0.656446	0.588862
SOX7	Wang et al. 2016	1812	8	rs11986935	Bray-Curtis	<5E-8	0.911906	0.284311	0.904361	0.922854
PINX1	Wang et al. 2016	1812	8	rs11986935	Bray-Curtis	<5E-8	0.894039	0.315257	0.904806	0.921991
GRID1	Wang et al. 2016	1812	10	rs7082134	Bray-Curtis	<5E-8	0.562394	0.719809	0.491449	0.390971
ST5	Wang et al. 2016	1812	11	rs2251536	Bray-Curtis	<5E-8	0.166879	0.326887	0.0514505	0.0618998
GRIK4	Wang et al. 2016	1812	11	rs4472950	Bray-Curtis	<5E-8	0.159841	0.196678	0.699588	0.56411
VDR	Wang et al. 2016	1812	12	rs7974353	Bray-Curtis	<5E-8	0.248772	0.894255	0.278948	0.305105
ABHD2	Wang et al. 2016	1812	15	rs293377	Bray-Curtis	<5E-8	0.245158	0.267174	0.484051	0.444581
MMP25	Wang et al. 2016	1812	16	rs59986499	Bray-Curtis	<5E-8	0.277647	0.46739	0.26639	0.216707
TNFRSF12A	Wang et al. 2016	1812	16	rs59986499	Bray-Curtis	<5E-8	0.389185	0.603626	0.49738	0.397067
CLDN6	Wang et al. 2016	1812	16	rs59986499	Bray-Curtis	<5E-8	0.429703	0.729157	0.497479	0.433028
CCDC64B	Wang et al. 2016	1812	16	rs59986499	Bray-Curtis	<5E-8	0.465791	0.539925	0.56567	0.426554
HCFC1R1	Wang et al. 2016	1812	16	rs59986499	Bray-Curtis	<5E-8	0.399793	0.490746	0.520514	0.382522
THOC6	Wang et al. 2016	1812	16	rs59986499	Bray-Curtis	<5E-8	0.417753	0.519579	0.537185	0.405821
DEXI	Wang et al. 2016	1812	16	rs12931878	Bray-Curtis	<5E-8	0.087453	0.5715	0.221277	0.213616
CLEC16A	Wang et al. 2016	1812	16	rs12931878	Bray-Curtis	<5E-8	0.119977	0.472499	0.152301	0.13987
NXN	Wang et al. 2016	1812	17	rs12601692	Bray-Curtis	<5E-8	0.477333	0.195598	0.414742	0.456714
MAST3	Wang et al. 2016	1812	19	rs2267922	Bray-Curtis	<5E-8	0.212713	0.857891	0.040568	0.0489324
IFI30	Wang et al. 2016	1812	19	rs2267922	Bray-Curtis	<5E-8	0.33183	0.915944	0.0849291	0.124209
PIK3R2	Wang et al. 2016	1812	19	rs2267922	Bray-Curtis	<5E-8	0.376766	0.826726	0.0935198	0.123865
CD33	Wang et al. 2016	1812	19	rs273647	Bray-Curtis	<5E-8	0.629925	0.764564	0.808696	0.713257
RNF114	Wang et al. 2016	1812	20	rs4809760	Bray-Curtis	<5E-8	0.644766	0.805003	0.571517	0.603028
SLC9A8	Wang et al. 2016	1812	20	rs4809760	Bray-Curtis	<5E-8	0.884293	0.541534	0.67924	0.678003
SPATA2	Wang et al. 2016	1812	20	rs4809760	Bray-Curtis	<5E-8	0.669333	0.798309	0.538178	0.592961
PLA2G3	Wang et al. 2016	1812	22	rs9917541	Bray-Curtis	<5E-8	0.955452	0.558996	0.725044	0.747493
INPP5J	Wang et al. 2016	1812	22	rs9917541	Bray-Curtis	<5E-8	0.511071	0.396487	0.275934	0.280014
UHRF2	Goodrich et al. 2017	1248	9	rs563779	weighted UniFrac	9.77e-09	0.598835	0.957451	0.579595	0.500442
TNFSF4	Rühlemann et al. 2018	1767	1	rs11811788	Bray-Curtis	2.1e-08	0.328705	0.646289	0.218339	0.247192
SP140	Rühlemann et al. 2018	1767	2	rs11678791	Bray-Curtis	1.19e-08	0.137373	0.25973	0.156644	0.172241
SLC9A8	Rühlemann et al. 2018	1767	20	rs113738363	Bray-Curtis	1.54e-08	0.884293	0.541534	0.67924	0.678003
SMARCA2	Xu et al. 2020	1475	9	rs6475456	Bray-Curtis	3.96e-09	0.96464	0.728409	0.915209	0.929884
C1orf21	Liu et al. 2021	618	1	rs61823500	Bray-Curtis	8.55e-09	0.261849	0.400678	0.0993703	0.0976319
XRCC4	Liu et al. 2021	618	5	rs7716962	Bray-Curtis	2.62e-10	0.203536	0.307501	0.398396	0.348923
MAGI2	Liu et al. 2021	618	7	rs60689247	Bray-Curtis	7.66e-11	0.999215	0.67644	0.999938	0.998504
